# A candidate causal variant underlying both enhanced cognitive performance and increased risk of bipolar disorder

**DOI:** 10.1101/580258

**Authors:** Susan Q. Shen, Jeong Sook Kim-Han, Lin Cheng, Duo Xu, Omer Gokcumen, Andrew E.O. Hughes, Connie A. Myers, Joseph C. Corbo

## Abstract

Bipolar disorder is a highly heritable mental illness, but the relevant genetic variants and molecular mechanisms are largely unknown. Recent GWASs have identified an intergenic region associated with both cognitive performance and bipolar disorder. This region contains dozens of putative fetal brain-specific enhancers and is located ∼0.7 Mb upstream of the neuronal transcription factor *POU3F2*. We identified a candidate causal variant, rs77910749, that falls within a highly conserved putative enhancer, LC1. This human-specific variant is a single-base deletion in a PAX6 binding site and is predicted to be functional. We hypothesized that rs77910749 alters LC1 activity and hence *POU3F2* expression during neurodevelopment. Indeed, transgenic reporter mice demonstrated LC1 activity in the developing cerebral cortex and amygdala. Furthermore, *ex vivo* reporter assays in embryonic mouse brain and human iPSC-derived cerebral organoids revealed increased enhancer activity conferred by the variant. To probe the *in vivo* function of LC1, we deleted the orthologous mouse region, which resulted in amygdala-specific changes in *Pou3f2* expression. Lastly, ‘humanized’ rs77910749 knock-in mice displayed behavioral defects in sensory gating, an amygdala-dependent endophenotype seen in patients with bipolar disorder. Our study suggests a molecular mechanism underlying the long-speculated link between enhanced cognitive performance and neuropsychiatric disease.
