## Supplemental Table S1 for "A candidate causal variant underlying both enhanced cognitive performance and increased risk of bipolar disorder"

### Sheet: SuppTableS1
r2 (EUR, Haploreg v4.1)	rs9320913	rs1906252	rs10457441	rs12202969	rs1487441
rs9320913 (Rietveld et al. 2013, Okbay et al. 2016) - educational attainment	1
rs1906252 (Trampush et al. 2015, Savage et al., 2018) - cognitive ability	0.96	1
rs10457441 (Davies et al. 2015) - cognitive ability	0.91	0.88	1
rs12202969 (Muhleisen et al. 2014) - BPD	0.99	0.96	0.92	1
rs1487441 (Hou et al. 2016) - BPD	0.97	0.98	0.9	0.98	1
D' (EUR, Haploreg v4.1)	rs9320913	rs1906252	rs10457441	rs12202969	rs1487441
rs9320913 (Rietveld et al. 2013, Okbay et al. 2016) - educational attainment	1
rs1906252 (Trampush et al. 2015, Savage et al., 2018) - cognitive ability	0.98	1
rs10457441 (Davies et al. 2015) - cognitive ability	1	0.98	1
rs12202969 (Muhleisen et al. 2014) - BPD	1	0.98	1	1
rs1487441 (Hou et al. 2016) - BPD	0.99	0.99	0.99	0.99	1
