## Supplemental Table S3 for "A candidate causal variant underlying both enhanced cognitive performance and increased risk of bipolar disorder"

### Sheet: SuppTableS3
Gene blocks for Pax6 EMSAs (restriction sites highlighted)
PD	CCTAACCGGCATATGCAGAATAGTCATAGTGGTGTGAATCAGCTCGGCGGCGTTTTTGTCAATGGTCGCCCATTACCGGATTCGACGCGGCAGAAAATCGTTGAACTGGCACACTCGGGCGCACGTCCGTGCGATATTTCGCGGATCCTGCAGGTTAGCAACGGCTGTGTTTCCAAAATCCTGGGACGGTACTATGAGACAGGTTCCATTCGCCCTCGCGCCATTGGAGGTTCTAAACCGCGTGTCGCGACGCCGGAGGTCGTGAGTAAAATTGCGCAGTACAAACGTGAATGCCCGAGTATTTTCGCGTGGGAGATTCGTGATCGCTTGCTCTCGGAAGGTGTCTGCACAAACGACAACATTCCTAGCGTGAGTAGCATCAATCGCGTTCTGCGTAAT…
PD-HD	CCTAACCGGCATATGCAAAACAGTCATTCTGGCGTCAACCAGTTGGGCGGCGTTTTCGTCAACGGTCGCCCTTTACCGGACTCAACCCGTCAGAAGATCGTGGAGCTGGCCCATTCTGGTGCACGTCCGTGTGATATCTCACGCATCCTTCAGGTGAGTAATGGCTGTGTTTCTAAAATTTTGGGACGTTATTATGAGACCGGGTCTATCCGTCCCCGTGCAATCGGCGGGTCCAAACCACGCGTGGCGACACCAGAGGTAGTCTCCAAAATCGCTCAATACAAACGTGAGTGCCCTTCCATCTTTGCGTGGGAAATTCGTGATCGCTTGCTGTCCGAGGGCGTTTGCACTAACGATAATATTCCGTCTGTGAGTAGCATTAACCGCGTACTGCGTAAT…
PD5a	CCTAACCGGCATATGCAGAATAGTCATAGTGGTGTGAATCAGCTCGGCGGCGTTTTTGTCAATGGTCGCCCATTACCGGATTCGACGCGGCAGAAAATCGTTGAACTGGCACACTCGGGCGCACGTCCGTGCGATATTTCGCGGATCCTGCAGACGCATGCTGATGCAAAAGTTCAAGTGTTAGACAACCAGAATGTTAGCAACGGCTGTGTTTCCAAAATCCTGGGACGGTACTATGAGACAGGTTCCATTCGCCCTCGCGCCATTGGAGGTTCTAAACCGCGTGTCGCGACGCCGGAGGTCGTGAGTAAAATTGCGCAGTACAAACGTGAATGCCCGAGTATTTTCGCGTGGGAGATTCGTGATCGCTTGCTCTCGGAAGGTGTCTGCACAAACGAC…
PD5a-HD	CCTAACCGGCATATGCAGAATAGTCATAGTGGTGTGAATCAGCTCGGCGGCGTTTTTGTCAATGGTCGCCCATTACCGGATTCGACGCGGCAGAAAATCGTTGAACTGGCACACTCGGGCGCACGTCCGTGCGATATTTCGCGGATCCTGCAGACGCATGCTGATGCAAAAGTTCAAGTGTTAGACAACCAGAATGTTAGCAACGGCTGTGTTTCCAAAATCCTGGGACGGTACTATGAGACAGGTTCCATTCGCCCTCGCGCCATTGGAGGTTCTAAACCGCGTGTCGCGACGCCGGAGGTCGTGAGTAAAATTGCGCAGTACAAACGTGAATGCCCGAGTATTTTCGCGTGGGAGATTCGTGATCGCTTGCTCTCGGAAGGTGTCTGCACAAACGAC…
Oligos for Pax6 EMSAs (rs77910749 highlighted)		Purification
EMSA_Var_neg	TAGGACCATTCAAGCGACAAATTAATGGGG	Standard desalting
EMSA_Var_plus_cold	CCCCATTAATTTGTCGCTTGAATGGTCCTA	Standard desalting
EMSA_Var_plus_FAM	/56-FAM/CCCCATTAATTTGTCGCTTGAATGGTCCTA	HPLC purified
EMSA_Var_plus_ROX	/56-ROXN/CCCCATTAATTTGTCGCTTGAATGGTCCTA	HPLC purified
EMSA_Ref_neg	TAGGACCATTCAAGCAGACAAATTAATGGG	Standard desalting
EMSA_Ref_plus_cold	CCCATTAATTTGTCTGCTTGAATGGTCCTA	Standard desalting
EMSA_Ref_plus_FAM	/56-FAM/CCCATTAATTTGTCTGCTTGAATGGTCCTA	Standard desalting
EMSA_Ref_plus_ROX	/56-ROXN/CCCATTAATTTGTCTGCTTGAATGGTCCTA	HPLC purified
LC1 multimer constructs (restriction sites highlighted)
NotI-LC1_Ref-XbaI	GCGGCCGCATGGCTTGCGCTCTGCAAACTCCCCTCTCTCCCTGAGAGTGTCTGATGTGCAAAGCTGAGCTGGAACAAAGATACACTAATTATTCCCCATTAATTTGTCTGCTTGAATGGTCCTAAATACCAGAGTGATTAATTAGCGCAAGGCAGCCGGGGTAGGATGTCACACCCTTCTCTGAGTTTAAGTGTCGGCAAGGTTGTGCTCTAGA
XbaI-LC1_Ref-XhoI	TCTAGAATGGCTTGCGCTCTGCAAACTCCCCTCTCTCCCTGAGAGTGTCTGATGTGCAAAGCTGAGCTGGAACAAAGATACACTAATTATTCCCCATTAATTTGTCTGCTTGAATGGTCCTAAATACCAGAGTGATTAATTAGCGCAAGGCAGCCGGGGTAGGATGTCACACCCTTCTCTGAGTTTAAGTGTCGGCAAGGTTGTGCCTCGAG
XhoI-LC1_Ref-XmaI	CTCGAGATGGCTTGCGCTCTGCAAACTCCCCTCTCTCCCTGAGAGTGTCTGATGTGCAAAGCTGAGCTGGAACAAAGATACACTAATTATTCCCCATTAATTTGTCTGCTTGAATGGTCCTAAATACCAGAGTGATTAATTAGCGCAAGGCAGCCGGGGTAGGATGTCACACCCTTCTCTGAGTTTAAGTGTCGGCAAGGTTGTGCCCCGGG
XmaI-LC1_Ref-FseI	CCCGGGATGGCTTGCGCTCTGCAAACTCCCCTCTCTCCCTGAGAGTGTCTGATGTGCAAAGCTGAGCTGGAACAAAGATACACTAATTATTCCCCATTAATTTGTCTGCTTGAATGGTCCTAAATACCAGAGTGATTAATTAGCGCAAGGCAGCCGGGGTAGGATGTCACACCCTTCTCTGAGTTTAAGTGTCGGCAAGGTTGTGCGGCCGGCC
NotI-LC1_Ref-XbaI	GCGGCCGCATGGCTTGCGCTCTGCAAACTCCCCTCTCTCCCTGAGAGTGTCTGATGTGCAAAGCTGAGCTGGAACAAAGATACACTAATTATTCCCCATTAATTTGTCGCTTGAATGGTCCTAAATACCAGAGTGATTAATTAGCGCAAGGCAGCCGGGGTAGGATGTCACACCCTTCTCTGAGTTTAAGTGTCGGCAAGGTTGTGCTTCTAGA
XbaI-LC1_Ref-XhoI	TCTAGAATGGCTTGCGCTCTGCAAACTCCCCTCTCTCCCTGAGAGTGTCTGATGTGCAAAGCTGAGCTGGAACAAAGATACACTAATTATTCCCCATTAATTTGTCGCTTGAATGGTCCTAAATACCAGAGTGATTAATTAGCGCAAGGCAGCCGGGGTAGGATGTCACACCCTTCTCTGAGTTTAAGTGTCGGCAAGGTTGTGCTCTCGAG
XhoI-LC1_Ref-XmaI	CTCGAGATGGCTTGCGCTCTGCAAACTCCCCTCTCTCCCTGAGAGTGTCTGATGTGCAAAGCTGAGCTGGAACAAAGATACACTAATTATTCCCCATTAATTTGTCGCTTGAATGGTCCTAAATACCAGAGTGATTAATTAGCGCAAGGCAGCCGGGGTAGGATGTCACACCCTTCTCTGAGTTTAAGTGTCGGCAAGGTTGTGCTCCCGGG
XmaI-LC1_Ref-FseI	CCCGGGATGGCTTGCGCTCTGCAAACTCCCCTCTCTCCCTGAGAGTGTCTGATGTGCAAAGCTGAGCTGGAACAAAGATACACTAATTATTCCCCATTAATTTGTCGCTTGAATGGTCCTAAATACCAGAGTGATTAATTAGCGCAAGGCAGCCGGGGTAGGATGTCACACCCTTCTCTGAGTTTAAGTGTCGGCAAGGTTGTGCTGGCCGGCC
Genotyping primers		Purpose	Product size	Polymerase	# PCR cycles	Annealing temperature (°C)	Comment
LacZ_F	GTTGCAGTGCACGGCAGATACACTTGCTGA	For LacZ genotyping	389 bp	GoTaq Flexi (Promega)	30	68
LacZ_R	GCCACTGGTGTGGGCCATAATTCAATTCGC	For LacZ genotyping	389 bp	GoTaq Flexi (Promega)	30	68
Barcode_seq_R	GGGCTTCATGATGTCCCCATAA	For Sanger sequencing of barcodes (CRE-seq nano)
LC1_geno_F	TAGGAGCAACCACAACTTCAT	For LC1 KO and KI genotyping	WT: 1.6 kb, LC1 KO: 0.6 kb, KI: 1.6 kb	Phusion (New England BioLabs)	30	64	KI: Sanger sequence with LC1_central_right or LC1_central_left
LC1_geno_R	ACTGAAACCAGTCAGCAGTGTA	For LC1 KO and KI genotyping	WT: 1.6 kb, LC1 KO: 0.6 kb, KI: 1.6 kb	Phusion (New England BioLabs)	30	64	KI: Sanger sequence with LC1_central_right or LC1_central_left
LC1_central_right	TTCCAGAAGGGTGTCCTAACC	For Sanger sequencing central region of LC1_geno_F/R product
LC1_central_left	GTTACATTTAGCCGTGCAAGC	For Sanger sequencing central region of LC1_geno_F/R product
Pou3f2_3UTR_F	GCAGCAGTGGTTCAACTTTGT	For genotyping of 3'UTR variant	WT: 391 bp, 3' UTR variant: 387 bp	GoTaq Flexi (Promega) for genotyping; Phusion (New England BioLabs) for ASE	30	60	Sanger sequence with Pou3f2_3UTR_F or Pou3f2_3UTR_R
Pou3f2_3UTR_R	TTGTGTGGGGAGTAAGCCAT	For genotyping of 3'UTR variant	WT: 391 bp, 3' UTR variant: 387 bp	GoTaq Flexi (Promega) for genotyping; Phusion (New England BioLabs) for ASE	30	60	Sanger sequence with Pou3f2_3UTR_F or Pou3f2_3UTR_R
Note: Pou3f2_3UTR_F/R are also used for ASE, with different PCR conditions (see manuscript)
CRE-seq Nano and amplicon-seq (index sequences are highlighted)		Comment	Product size
Nano_initial_PCR_F	CAAGTAAGGCGCGCCACGTC	Amplifies the barcode region	193 bp
Nano_initial_PCR_R	TAGCCAGAAGTCAGATGCTCA	Amplifies the barcode region	193 bp
MiSeq_adapter_plus_strand	5’ P-GATCGGAAGAGCACACGTCT 3’	Anneal plus and minus strands to form MiSeq adapter
MiSeq_adapter_minus_strand	5’ ACACTCTTTCCCTACACGACGCTCTTCCGATCT’	Anneal plus and minus strands to form MiSeq adapter
Illumina_PCR_primer_1.0	AATGATACGGCGACCACCGAGATCTACACTCTTTCCCTACACGACGCTCTTCCGATCT	Use with indexed primer
MiSeq_indexed_primer_TCAAAGTCT	CAAGCAGAAGACGGCATACGAGATTCAAAGTCTGTGACTGGAGTTCAGACGTGTGCTCTTCCGA	Sample index: TCAAAGTCT
MiSeq_indexed_primer_CCTCTGGTC	CAAGCAGAAGACGGCATACGAGATCCTCTGGTCGTGACTGGAGTTCAGACGTGTGCTCTTCCGA	Sample index: CCTCTGGTC
MiSeq_indexed_primer_CCATACTAT	CAAGCAGAAGACGGCATACGAGATCCATACTATGTGACTGGAGTTCAGACGTGTGCTCTTCCGA	Sample index: CCATACTAT
MiSeq_indexed_primer_TAACAATTG	CAAGCAGAAGACGGCATACGAGATTAACAATTGGTGACTGGAGTTCAGACGTGTGCTCTTCCGA	Sample index: TAACAATTG
MiSeq_indexed_primer_GGTCTTCTC	CAAGCAGAAGACGGCATACGAGATGGTCTTCTCGTGACTGGAGTTCAGACGTGTGCTCTTCCGA	Sample index: GGTCTTCTC
MiSeq_indexed_primer_CGATCGCCG	CAAGCAGAAGACGGCATACGAGATCGATCGCCGGTGACTGGAGTTCAGACGTGTGCTCTTCCGA	Sample index: CGATCGCCG
CRISPR-Cas guides ('NGG' highlighted)		Coordinates (mm9)	Comment
LC1_flanking_left_guide	TAGTATAACTTGTAGTTCCGGGG	chr4:23438837-23438859	For LC1 KO (~1 kb)
LC1_flanking_right_guide	AGTTTTTAGGAAATGGCGAGAGG	chr4:23439883-23439905	For LC1 KO (~1 kb)
KI_donor_oligo	ACATCCTGCCCCGGCTGCCTCGCGCTAATTAATCACTCTGGTATTTAGGACCATTCAAGCGACAAATTAATGGGGAATAATTAGTGTATCTTTGTTCCAGCTCAGCTTTGCACACCAGACACTCTTGGG	chr4:23439271-23439400	Single-stranded oligo with rs77910749; used with LC1_flanking_right_guide
Pou3f2_3UTR_guide	ACTATACTTGCGTATATATATGG	chr4:22412585-22412607	For Pou3f2 3'UTR variant
LC1_central_guide	TTCAAGCAGACAAATTAATGGGG	chr4:23439324-23439346
LC5_central_guide	TCTGGTAGTAAGAAGGGCCCAGG	chr4:23417496-23417518
LC1 bisulfite analysis		Coordinates (mm9; prior to bisulfite conversion)	Comment
LC1_bis_F	AGGAGTTAAAATTAAAAATGTTTATGTAGT	chr4:23439085-23439114	35 cycles of PCR with GoTaq Flexi (Promega) with 56 °C annealing temperature; 452 bp product
LC1_bis_R	CTTTCTTTCCAAAAAAATATCCTAAC	chr4:23439511-23439536	35 cycles of PCR with GoTaq Flexi (Promega) with 56 °C annealing temperature; 452 bp product
