## Supplemental Table S4 for "A candidate causal variant underlying both enhanced cognitive performance and increased risk of bipolar disorder"

### Sheet: SuppTableS4
Buffer Name	Composition
EMSA Binding Buffer 1	10 mM Tris pH 7.5, 100 mM KCl, 1 mM b-mercaptoethanol, 2.5 mg/mL BSA, 100 ug/mL poly(dI-dC), 10% glycerol
EMSA Binding Buffer 2	15 mM Tris pH 7.5, 100 mM KCl, 0.5 mM DTT, 0.5 mg/mL BSA, 50 ug/mL poly(dI-dC), 0.01% NP-40, 10% glycerol
Microinjection Buffer	5 or 10 mM Tris pH 7.4, 0.1 mM EDTA
LacZ Fixing Buffer	2% formaldehyde, 0.2% glutaraldehyde, 5 mM EGTA, 2 mM MgCl2, 0.1 M phosphate buffer pH 7.3
LacZ Wash Buffer	0.1% sodium deoxycholate, 0.02% NP-40, 2 mM MgCl2, 0.5 mg/mL BSA, 0.1 M phosphate buffer pH 7.3
LacZ Staining Buffer	5 mM potassium ferricyanide, 5 mM potassium ferrocyanide, 0.1% sodium deoxycholate, 0.02% NP-40, 2 mM MgCl2, 0.1 M phosphate buffer pH 7.3
Explant Media	50% DMEM (Gibco), 50% F12 (Gibco), 1X GlutaMAX (Gibco), 100 U/mL penicillin, 100 μg/mL streptomycin
Neural Induction Media	Neurobasal (Gibco), 1% B27 without vitamin A (Gibco), 1X GlutaMAX (Gibco), 3 μM IWR-1-endo (Wnt antagonist) (Calbiochem), 5 μM SB431542 (TGFb inhibitor) (Calbiochem), 100 U/mL penicillin, 100 μg/mL streptomycin
Cerebral Growth Media	50% DMEM-F12 (Gibco), 50% Neurobasal (Gibco), 0.5% N2 (Gibco), 1% B27 (with vitamin A) (Gibco), 2.5 μg/mL human insulin (Sigma), 1X GlutaMAX (Gibco), 0.5X MEM-NEAA (Corning), 25 μM b-mercaptoethanol, 100 U/mL penicillin, 100 μg/mL streptomycin
